# Optimal Transport improves cell-cell similarity inference in single-cell omics data

**DOI:** 10.1101/2021.03.19.436159

**Authors:** Geert-Jan Huizing, Gabriel Peyré, Laura Cantini

## Abstract

The recent advent of high-throughput single-cell molecular profiling is revolutionizing biology and medicine by unveiling the diversity of cell types and states contributing to development and disease. The identification and characterization of cellular heterogeneity is typically achieved through unsupervised clustering, which crucially relies on a similarity metric.

We here propose the use of Optimal Transport (OT) as a cell-cell similarity metric for single-cell omics data. OT defines distances to compare, in a geometrically faithful way, high-dimensional data represented as probability distributions. It is thus expected to better capture complex relationships between features and produce a performance improvement over state-of-the-art metrics. To speed up computations and cope with the high-dimensionality of single-cell data, we consider the entropic regularization of the classical OT distance. We then extensively benchmark OT against state-of-the-art metrics over thirteen independent datasets, including simulated, scRNA-seq, scATAC-seq and single-cell DNA methylation data. First, we test the ability of the metrics to detect the similarity between cells belonging to the same groups (e.g. cell types, cell lines of origin). Then, we apply unsupervised clustering and test the quality of the resulting clusters.

In our in-depth evaluation, OT is found to improve cell-cell similarity inference and cell clustering in all simulated and real scRNA-seq data, while its performances are comparable with Pearson correlation in scATAC-seq and single-cell DNA methylation data. All our analyses are reproducible through the OT-scOmics Jupyter notebook available at https://github.com/ComputationalSystemsBiology/OT-scOmics.
