## Supplementary Tables 1-3 for "Optimal Transport improves cell-cell similarity inference in single-cell omics data"

### Sheet: Optimal Transport
Table 1. Silhouette score and C index for Optimal Transport distance for different ground costs (euclidean, cityblock, cosine similarity, Pearson correlation) and regularization parameters (epsilon=.1, .05, .01)
Score	Ground cost	Epsilon	Simulated 500 cells	Simulated 1k cells	Simulated uneven groups	Simulated overlapping groups	Liu scRNA	Li tumor	Li NM	Li cell lines	Liu scATAC	scMethylation mouse	scMethylation human	Leukemia scATAC
Silhouette score	cityblock	0.1	0.599834	0.595272	0.466349	0.353502	0.677162	0.0435233	0.0810443	0.55576	0.831384	0.132862	0.0268174	-0.0322861
		0.05	0.244275	0.248006	0.229626	0.124181	0.398459	0.0349286	0.0533499	0.283944	0.577048	0.0668059	0.0153084	-0.0020156
		0.01	0.183968				0.335425	0.0211482	0.0487076	0.16019	0.324283			0.0143961
	euclidean	0.1	0.828639	0.849201	0.732161	0.650942	0.752916	0.147168	0.233392	0.671176	0.838738	0.20057	0.142669	-0.010744
		0.05	0.609448	0.600682	0.487077	0.287599	0.453503	0.131609	0.177083	0.432838	0.721404	0.0499185	0.018258	-0.0586446
		0.01	0.171578				0.314038	0.0469735	0.072258	0.191007	0.308615			-0.00864717
	cosine	0.1	0.807826	0.813169	0.701405	0.607047	0.769205	0.0729778	0.0978852	0.667726	0.853114	0.137956	0.0574295	-0.0323139
		0.05	0.423765	0.410684	0.346287	0.199285	0.455585	0.0497691	0.0580001	0.360354	0.750601	0.0574326	0.00946597	-0.00310408
		0.01	0.187376				0.335789	0.0245709	0.0504955	0.196778	0.324659			0.0137821
	Pearson	0.1	0.837628	0.844605	0.771156	0.704293	0.807143	0.010892	0.0823599	0.646527	0.785861	0.292155	0.256306	-0.0332233
		0.05	0.39797	0.386961	0.324013	0.216582	0.56708	0.0196507	0.0383127	0.306373	0.563406	0.111677	0.115091	-0.00352638
		0.01
C index	cityblock	0.1	0.0167132	0.0129659	0.0244913	0.106937	0.00254839	0.206008	0.161644	0.0271864	0	0.122571	0.176395	0.410933
		0.05	0.137948	0.00653903	0.0115	0.107051	0.00501385	0.177587	0.146375	0.0528518	0.00146085	0.15844	0.228814	0.394216
		0.01	0.281684				0.0343309	0.209674	0.168839	0.155227	0.0493683			0.357781
	euclidean	0.1	0.00372782	0.143111	0.12314	0.288156	0.0017046	0.113076	0.0798643	0.0248136	0	0.0996083	0.0568033	0.304416
		0.05	0.00924033	0.000542654	0.00296439	0.014705	0.00177051	0.0908974	0.0767184	0.0357782	1.39133e-05	0.140164	0.222089	0.363514
		0.01	0.241805				0.0192729	0.115355	0.0944261	0.106043	0.0262825			0.354115
	cosine	0.1	0.000990212	0.00215815	0.00939576	0.0316392	4.82147e-05	0.158867	0.134242	0.0140464	0	0.121703	0.100851	0.395998
		0.05	0.021778	0.0215958	0.0186112	0.155727	0.000705971	0.141932	0.127994	0.029507	4.91089e-09	0.155867	0.235641	0.377234
		0.01	0.235154				0.015459	0.191414	0.159588	0.110022	0.0230034			0.353645
	Pearson	0.1	0.00147152	0.000862026	0.0023755	0.0171272	0.00216824	0.225613	0.180882	0.027353	-5.65101e-09	0.0448006	0.0233427	0.398268
		0.05	0.113896	0.123868	0.112647	0.268886	0.019185	0.241008	0.211624	0.0780094	0.00756719	0.168307	0.048397	0.385071
		0.01

### Sheet: Baseline
Table 2. Silhouette score and C index for baseline metrics (euclidean, cityblock, cosine similarity, Pearson correlation), with and without normalization.
Score	Optional normalization	Datasets	Simulated 500 cells	Simulated 1k cells	Simulated unbalanced groups	Simulated overlapping groups	Liu scRNA	Li tumor	Li NM	Li cell lines	Liu scATAC	scMethylation mouse	scMethylation human	Leukemia scATAC
Silhouette score	No normalization	Pearson correlation	0.292167	0.290838	0.290863	0.188641	0.278046	0.0354073	0.0529382	0.190959	0.198159	0.0995573	0.131675	0.0182109
		Cosine	0.252945	0.258382	0.253492	0.158758	0.25256	0.0234398	0.0505219	0.0683853	0.243474	0.0872809	0.0958203	0.0150166
		Cityblock	0.105013	0.109728	0.110437	0.0620727	0.245939	-0.076962	-0.0880659	0.0434454	0.0437066	0.0208022	-0.0818138	-0.218448
		Euclidean	0.108627	0.112035	0.112357	0.0656716	0.182058	-0.0134465	-0.00711294	0.038943	0.0470816	0.0228805	-0.0559043	-0.129788
	Per cell normalization	Pearson correlation	0.292167	0.290838	0.290863	0.188641	0.278046	0.0354073	0.0529382	0.190959	0.198159	0.0995573	0.131675	0.0182109
		Cosine	0.252945	0.258382	0.253492	0.158758	0.25256	0.0234398	0.0505219	0.0683853	0.243474	0.0872809	0.0958203	0.0150166
		Cityblock	0.137401	0.142576	0.139187	0.0827368	0.194467	-0.00280556	0.031945	0.0317054	0.134216	0.0534951	0.0549139	0.0123716
		Euclidean	0.130814	0.136005	0.132819	0.0799386	0.117277	-0.0565493	0.019713	-0.0280956	0.119923	0.0465683	0.0514033	-0.0539555
	Per cell normalization + feature scaling	Pearson correlation	0.248103	0.248442	0.250198	0.156986	0.248963	0.0183521	0.0303864	0.184701	0.163891	0.0858214	0.105519	0.0112842
		Cosine	0.212226	0.218297	0.216869	0.129645	0.223088	0.0218655	0.0382315	0.0662836	0.19057	0.0732249	0.0705161	0.0113958
		Cityblock	0.126585	0.131309	0.130941	0.0751745	0.190628	0.00903959	0.0402687	0.0439701	0.125949	0.0489791	0.0463303	-0.0201766
		Euclidean	0.109596	0.113908	0.113983	0.0651547	0.105675	-0.016994	0.0442632	-0.0112994	0.0902202	0.0386986	0.0373903	-0.0309812
C index	No normalization	Pearson correlation	0.0175976	0.0161506	0.0141851	0.0999527	0.0130696	0.181548	0.136522	0.0920702	0.0233347	0.127275	0.0782138	0.302355
		Cosine	0.251868	0.252254	0.285314	0.336126	0.12482	0.237293	0.175791	0.19759	0.0977355	0.205119	0.137581	0.367971
		Cityblock	0.277704	0.278192	0.36757	0.328537	0.0613745	0.570543	0.512683	0.178561	0.349253	0.180866	0.165845	0.423866
		Euclidean	0.25278	0.253329	0.334741	0.313484	0.0747513	0.498483	0.422205	0.169001	0.348161	0.199416	0.172895	0.457171
	Per cell normalization	Pearson correlation	0.0175976	0.0161506	0.0141851	0.0999527	0.0130696	0.181548	0.136522	0.0920702	0.0233347	0.127275	0.0782138	0.302355
		Cosine	0.251868	0.252254	0.285314	0.336126	0.12482	0.237293	0.175791	0.19759	0.0977355	0.205119	0.137581	0.367971
		Cityblock	0.302671	0.304805	0.341131	0.371691	0.138785	0.287459	0.229093	0.226544	0.1472	0.217268	0.151734	0.407972
		Euclidean	0.308071	0.310877	0.353137	0.371499	0.185827	0.346858	0.289046	0.206147	0.163258	0.227262	0.159535	0.423776
	Per cell normalization + feature scaling	Pearson correlation	0.00645787	0.00331895	0.00257042	0.0704952	0.00775833	0.206057	0.167679	0.0699185	0.00629979	0.168732	0.122305	0.235567
		Cosine	0.278999	0.279286	0.314116	0.355641	0.126848	0.236265	0.183377	0.206442	0.139713	0.223238	0.154494	0.340681
		Cityblock	0.3115	0.313324	0.346955	0.378459	0.131828	0.278314	0.177521	0.2311	0.159186	0.226995	0.164287	0.480413
		Euclidean	0.32715	0.329499	0.368885	0.385165	0.19163	0.318139	0.23495	0.219082	0.207372	0.244442	0.18159	0.462149

### Sheet: Clustering
Table 3. Comparison of clustering performances for Optimal Transport distance and baseline distances (represented by Pearson correlation), according to hierarchical clustering and spectral clustering. The results obtained by optimizing the number of clusters are here compared to those obtained fixing it to the number of ground truth labels. For hierarchical clustering the results with complete li…
Clustering algorithm	Metrics	Fixed or optimized number of clusters	Datasets	Simulated 500 cells	Simulated 1k cells	Simulated uneven groups	Simulated overlapping groups	Liu scRNA	Li tumor	Li NM	Li cell lines	Liu scATAC	scMethylation mouse	scMethylation human	Leukemia scATAC
Hierarchical clustering	Pearson correlation	Fixed number of clusters (complete linkage)	number of clusters	3	3	3	3	3	7	7	7	3	16	21	6
			ARI	1	1	1	1	1	0.257894	0.391307	0.477468	0.872953	0.364563	0.683131	0.260465
			NMI	1	1	1	1	1	0.417459	0.491335	0.683347	0.870819	0.645916	0.736189	0.294388
			AMI	1	1	1	1	1	0.396089	0.462315	0.676659	0.869615	0.641632	0.731145	0.279494
		Silhouette derived number of clusters (complete linkage)	number of clusters	3	3	3	3	3	6	23	10	3	3	7	25
			ARI	1	1	1	1	1	0.331861	0.13105	0.765138	0.872953	0.091922	0.205768	0.41195
			NMI	1	1	1	1	1	0.452345	0.43911	0.854464	0.870819	0.298101	0.388819	0.463459
			AMI	1	1	1	1	1	0.434417	0.379868	0.850487	0.869615	0.29659	0.384765	0.416731
		Fixed number of clusters (average linkage)	number of clusters	3	3	3	3	3	7	7	7	3	16	21	6
			ARI	1	1	0.940903	3.30826e-05	1	0.110772	0.40215	-0.00212009	0.643802	0.00117675	0.20662	0.00597379
			NMI	1	1	0.891372	0.0039808	1	0.120294	0.382924	0.0199522	0.754735	0.0123814	0.392789	0.0524919
			AMI	1	1	0.891096	3.42117e-05	1	0.0885023	0.348998	-0.00179161	0.751859	0.00367316	0.384634	0.0207963
		Silhouette derived number of clusters (average linkage)	number of clusters	3	3	4	3	3	3	3	3	5	3	3	3
			ARI	1	1	0.999775	3.30826e-05	1	0.071694	0.239319	-0.000665137	0.981678	0.000318529	0.00033351	0.000411383
			NMI	1	1	0.996758	0.0039808	1	0.0618073	0.190952	0.00583705	0.975339	0.00230759	0.00195412	0.0113937
			AMI	1	1	0.996746	3.42117e-05	1	0.0452925	0.170654	-0.00122009	0.974871	0.00112605	0.000496592	-0.000333817
	Optimal Transport (eps=.1)		Ground cost	pearson	pearson	pearson	pearson	cosine	cosine	cosine	cosine	cosine	pearson	pearson	cosine
		Fixed number of clusters (complete linkage)	number of clusters	3	3	3	3	3	7	7	7	3	16	21	6
			ARI	1	1	1	1	1	0.723934	0.845993	0.807039	1	0.539148	0.497297	-4.12588e-05
			NMI	1	1	1	1	1	0.617129	0.683397	0.875802	1	0.683887	0.729424	0.0836055
			AMI	1	1	1	1	1	0.600717	0.664917	0.873462	1	0.680808	0.723438	0.0541535
		Silhouette derived number of clusters (complete linkage)	number of clusters	3	3	3	3	3	6	5	8	3	3	3	3
			ARI	1	1	1	1	1	0.83646	0.834529	0.939029	1	0.000279072	0.410745	0.000134397
			NMI	1	1	1	1	1	0.678648	0.651696	0.94461	1	0.00193702	0.537851	0.0240618
			AMI	1	1	1	1	1	0.666429	0.636023	0.943445	1	0.000755038	0.535988	0.0113178
		Fixed number of clusters (average linkage)	number of clusters	3	3	3	3	3	7	7	7	3	16	21	6
			ARI	1	1	1	0.538536	1	0.078883	0.118248	0.455492	1	-4.5618e-05	0.445962	0.0013103
			NMI	1	1	1	0.715807	1	0.0918252	0.130157	0.70845	1	0.00958196	0.564012	0.0302917
			AMI	1	1	1	0.715111	1	0.0639908	0.0945628	0.702866	1	0.000300124	0.55784	0.00448692
		Silhouette derived number of clusters (average linkage)	number of clusters	3	3	3	4	3	3	3	10	3	3	3	3
			ARI	1	1	1	0.998384	1	0.0258981	0.0407572	0.804082	1	0.000279072	0.204707	0.000142944
			NMI	1	1	1	0.99687	1	0.0305935	0.0492517	0.870537	1	0.00193702	0.387286	0.010213
			AMI	1	1	1	0.996861	1	0.0201329	0.0353091	0.867417	1	0.000755038	0.385513	0.00015289
Spectral clustering	Pearson correlation	Fixed number of clusters	number of clusters	3	3	3	3	3	7	7	7	3	16	21	6
			ARI	1	1	1	1	1	0.134258	0.164253	0.914099	1	0.700463	0.492688	0.643943
			NMI	1	1	1	1	1	0.358604	0.340805	0.896045	1	0.796728	0.808454	0.701876
			AMI	1	1	1	1	1	0.334756	0.303904	0.894041	1	0.793733	0.802656	0.695353
		Silhouette derived number of clusters	number of clusters	3	3	3	3	3	3	13	7	3	3	10	14
			ARI	1	1	1	1	1	0.323509	0.093766	0.912465	1	0.298206	0.756606	0.535943
			NMI	1	1	1	1	1	0.409914	0.384724	0.895123	1	0.558325	0.800749	0.54428
			AMI	1	1	1	1	1	0.399263	0.332823	0.893098	1	0.5571	0.797786	0.521471
	Optimal Transport (eps=.1)		Ground cost	pearson	pearson	pearson	pearson	cosine	cosine	cosine	cosine	cosine	pearson	pearson	cosine
		Fixed number of clusters	number of clusters	3	3	3	3	3	7	7	7	3	16	21	6
			ARI	1	1	1	1	1	0.260007	0.275808	0.980384	1	0.686285	0.476598	0.48868
			NMI	1	1	1	1	1	0.4821	0.478441	0.979683	1	0.7695	0.815552	0.589594
			AMI	1	1	1	1	1	0.461769	0.448675	0.979288	1	0.766097	0.810039	0.579898
		Silhouette derived number of clusters	number of clusters	3	3	3	3	3	3	6	5	3	3	3	18
			ARI	1	1	1	1	1	0.860509	0.313564	0.908693	1	0.298681	0.363304	0.46996
			NMI	1	1	1	1	1	0.718874	0.484841	0.932522	1	0.56072	0.53372	0.546333
			AMI	1	1	1	1	1	0.712814	0.458792	0.931624	1	0.559502	0.531839	0.516004
